# Discovery of two novel *Torque Teno viruses* in *Callithrix penicillata* provides insights on *Anelloviridae* diversification dynamics

**DOI:** 10.1101/2022.06.30.498111

**Authors:** Matheus Augusto Calvano Cosentino, Mirela D’arc, Filipe Romero Rebello Moreira, Liliane Tavares de Faria Cavalcante, Ricardo Mouta, Amanda Coimbra, Francine Bittencourt Schiffler, Thamiris dos Santos Miranda, Gabriel Medeiros Viana, Cecilia A Dias, Antonizete R Souza, Maria Clotilde Henriques Tavares, Amilcar Tanuri, Marcelo Alves Soares, André Felipe Andrade dos Santos

## Abstract

The development of high throughput sequencing (HTS) technologies and metagenomics protocols deeply impacted the discovery of viral diversity. Moreover, the comprehension of evolution and immunology of the Neotropical primates (NP) and their susceptibility to infectious diseases are central for the characterization of the scope of etiological agents that may impact global health, due to their evolutionary proximity to Old World primates, including humans. In the present work, novel anelloviruses were detected and characterized through HTS protocols in the NP Callithrix penicillata, the common black-tufted marmoset. De novo assembly of generated sequences was carried out and a total of 15 contigs were identified with complete Anelloviridae ORF1 gene, two of them including a flanking GC-rich region, confirming the presence of two whole novel genomes of ~3kb. The identified viruses were monophyletic within the Epsilontorquevirus genus, a lineage harboring previously reported anelloviruses infecting hosts from the Cebidae family. The genetic divergence found in the new viruses characterized two novel species, named *Epsilontorquevirus callithrichensis I* and *II*. The phylogenetic pattern inferred for the *Epsilontorquevirus* genus was consistent with the topology of their host species tree, echoing a virus-host diversification model observed in other viral groups. This study expands the host span of *Anelloviridae* and provides insights into their diversification dynamics, highlighting the importance of sampling animal viral genomes to obtain a clearer depiction of their long-term evolutionary processes.
