## Supplementary Table S1 for "Discovery of two novel *Torque Teno viruses* in *Callithrix penicillata* provides insights on *Anelloviridae* diversification dynamics"

### Sheet: Sheet1
Viral Family	Reads per Library			Contigs per Library
	P1	P2	P7	P1	P2	P7
Microviridae	176	0	1023	15	0	24
Anelloviridae	216	3514	86	27	129	8
Siphoviridae	552	5549	85	33	34	0
Papillomaviridae	10	0	34	0	0	0
Retroviridae	32	1	92	0	0	0
Schitoviridae	31	1	0	0	0	0
Autographiviridae	11	1	0	0	0	0
Podoviridae	6	17	114	1	0	9
Myoviridae	6	18	6	0	8	2
Ackermannviridae	3	0	0	0	0	0
Rountreeviridae	0	2	0	0	0	0
Herelleviridae	0	8	3	0	0	0
Demerecviridae	0	1	1	0	0	0
Genomoviridae	0	0	12	0	0	1
Salasmaviridae	0	0	3	0	0	1
Circoviridae	0	0	2	0	0	0
Inoviridae	0	0	2	0	0	0
Pseudoviridae	0	0	1	0	0	0
Unclassified viruses	66	88	83	2	18	3
total	1109	9200	1547	78	189	48
