## Supplementary File S1 for "Discovery of two novel *Torque Teno viruses* in *Callithrix penicillata* provides insights on *Anelloviridae* diversification dynamics": Pairwise_Distance_Anelloviridae_NP.txt

AB041961|Torque_teno_douroucouli_virus|Aotes_trivirgatus|Aotidae	MH760402|unclassified|Sapajus_nigritus|Cebidae	AB041960|Torque_teno_tamarin_virus|Saguinus_oedipus|Callitrichidae	OM416783|Epsilontorquevirus_callithrichensis_I	OM416781|Epsilontorquevirus_callithrichensis_I	OM416784|Epsilontorquevirus_callithrichensis_I	OM416785|Epsilontorquevirus_callithrichensis_I	OM416790|Epsilontorquevirus_callithrichensis_II	OM416782|Epsilontorquevirus_callithrichensis_II	OM416789|Epsilontorquevirus_callithrichensis_II	OM416791|Epsilontorquevirus_callithrichensis_II	OM416792|Epsilontorquevirus_callithrichensis_II	OM416795|Epsilontorquevirus_callithrichensis_II	OM416794|Epsilontorquevirus_callithrichensis_II	OM416793|Epsilontorquevirus_callithrichensis_II	OM416786|Epsilontorquevirus_callithrichensis_II	OM416787|Epsilontorquevirus_callithrichensis_II	OM416788|Epsilontorquevirus_callithrichensis_II
AB041961|Torque_teno_douroucouli_virus|Aotes_trivirgatus|Aotidae	100	40.77	43.52	43.73	42.5	43.45	43.15	42.53	44.24	44.34	42.72	42.19	42.49	44.96	44.61	44.58	44.42	43.76
MH760402|unclassified|Sapajus_nigritus|Cebidae	40.77	100	56.07	56.34	55.27	56.58	56.11	54.33	54.46	55.74	54.47	54.9	53.68	55.99	54.96	55.09	54.9	56
AB041960|Torque_teno_tamarin_virus|Saguinus_oedipus|Callitrichidae	43.52	56.07	100	57.88	58.21	58.28	58.9	57.68	56.41	56.14	56.61	57.13	55.89	59.18	59.35	57.51	57.9	58.66
OM416783|Epsilontorquevirus_callithrichensis_I	43.73	56.34	57.88	100	65.86	66.99	66.24	57.64	57.37	57.92	58.71	57.54	60.06	60.25	59.94	58.41	59.01	59.73
OM416781|Epsilontorquevirus_callithrichensis_I	42.5	55.27	58.21	65.86	100	73.88	73.71	59.37	57.28	58.67	58.76	58.77	58.61	58.62	58.1	58.23	58.43	57.32
OM416784|Epsilontorquevirus_callithrichensis_I	43.45	56.58	58.28	66.99	73.88	100	86.92	59.21	58.13	59.21	59.01	58.65	59.22	60.73	60.67	59.42	58.86	60.01
OM416785|Epsilontorquevirus_callithrichensis_I	43.15	56.11	58.9	66.24	73.71	86.92	100	59	58.07	58.71	59.01	59.1	59.76	60.73	61.3	58.69	59.54	60.26
OM416790|Epsilontorquevirus_callithrichensis_II	42.53	54.33	57.68	57.64	59.37	59.21	59	100	67.34	67.65	65.89	66.36	66.41	64.84	65.08	65.07	64.51	65.05
OM416782|Epsilontorquevirus_callithrichensis_II	44.24	54.46	56.41	57.37	57.28	58.13	58.07	67.34	100	81.94	66.79	63.63	64.13	66.29	66.91	64.78	62.84	61.37
OM416789|Epsilontorquevirus_callithrichensis_II	44.34	55.74	56.14	57.92	58.67	59.21	58.71	67.65	81.94	100	66.47	65.1	64.49	66.91	67.06	64.8	63.95	62.64
OM416791|Epsilontorquevirus_callithrichensis_II	42.72	54.47	56.61	58.71	58.76	59.01	59.01	65.89	66.79	66.47	100	75.74	64.9	66.65	66.29	65.1	63.75	60.66
OM416792|Epsilontorquevirus_callithrichensis_II	42.19	54.9	57.13	57.54	58.77	58.65	59.1	66.36	63.63	65.1	75.74	100	64.14	64.39	64.23	64.39	62.27	61.68
OM416795|Epsilontorquevirus_callithrichensis_II	42.49	53.68	55.89	60.06	58.61	59.22	59.76	66.41	64.13	64.49	64.9	64.14	100	70.96	71.52	66.64	64.48	63.47
OM416794|Epsilontorquevirus_callithrichensis_II	44.96	55.99	59.18	60.25	58.62	60.73	60.73	64.84	66.29	66.91	66.65	64.39	70.96	100	85.83	66.49	64.62	63.59
OM416793|Epsilontorquevirus_callithrichensis_II	44.61	54.96	59.35	59.94	58.1	60.67	61.3	65.08	66.91	67.06	66.29	64.23	71.52	85.83	100	67.49	64.77	63.15
OM416786|Epsilontorquevirus_callithrichensis_II	44.58	55.09	57.51	58.41	58.23	59.42	58.69	65.07	64.78	64.8	65.1	64.39	66.64	66.49	67.49	100	69.57	68.47
OM416787|Epsilontorquevirus_callithrichensis_II	44.42	54.9	57.9	59.01	58.43	58.86	59.54	64.51	62.84	63.95	63.75	62.27	64.48	64.62	64.77	69.57	100	88.89
OM416788|Epsilontorquevirus_callithrichensis_II	43.76	56	58.66	59.73	57.32	60.01	60.26	65.05	61.37	62.64	60.66	61.68	63.47	63.59	63.15	68.47	88.89	100
